# Modeling differences in neurodevelopmental maturity of the reading network using support vector regression on functional connectivity data

**DOI:** 10.1101/2024.06.10.597945

**Authors:** Oliver H.M. Lasnick, Jie Luo, Brianna Kinnie, Shaan Kamal, Spencer Low, Natasza Marrouch, Fumiko Hoeft

## Abstract

The construction of growth charts trained to predict age or developmental deviation (the ‘brain-age index’) based on structural/functional properties of the brain may be informative of children’s neurodevelopmental trajectories. When applied to both typically and atypically developing populations, results may indicate that a particular condition is associated with atypical maturation of certain brain networks. Here, we focus on the relationship between reading disorder (RD) and maturation of functional connectivity (FC) patterns in the prototypical reading/language network using a cross-sectional sample of N = 742 participants aged 6-21 years. A support vector regression model is trained to predict chronological age from FC data derived from a whole-brain model as well as multiple ‘reduced’ models, which are trained on FC data generated from a successively smaller number of regions in the brain’s reading network. We hypothesized that the trained models would show systematic underestimation of brain network maturity for poor readers, particularly for the models trained with reading/language regions. Comparisons of the different models’ predictions revealed that while the whole-brain model outperforms the others in terms of overall prediction accuracy, all models successfully predicted brain maturity, including the one trained with the smallest amount of FC data. In addition, all models showed that reading ability affected the ‘brain-age’ gap, with poor readers’ ages being underestimated and advanced readers’ ages being overestimated. Exploratory results demonstrated that the most important regions and connections for prediction were derived from the default mode and frontoparietal control networks.

**Glossary:** Developmental dyslexia / reading disorder (RD): A specific learning disorder affecting reading ability in the absence of any other explanatory condition such as intellectual disability or visual impairment

Support vector regression (SVR): A supervised machine learning technique which predicts continuous outcomes (such as chronological age) rather than classifying each observation; finds the best-fit function within a defined error margin

Principal component analysis (PCA): A dimensionality reduction technique that transforms a high-dimensional dataset with many features per observation into a reduced set of ‘principal components’ for each observation; each component is a linear combination of several original (correlated) features, and the final set of components are all orthogonal (uncorrelated) to one another

Brain-age index: A numerical index quantifying deviation from the brain’s typical developmental trajectory for a single individual; may be based on a variety of morphometric or functional properties of the brain, resulting in different estimates for the same participant depending on the imaging modality used

Brain-age gap (BAG): The difference, given in units of time, between a participant’s true chronological age and a predictive model’s estimated age for that participant based on brain data (Actual – Predicted); may be used as a brain-age index

*Highlights:*

- A machine learning model trained on functional data predicted participants’ ages
- The model showed variability in age prediction accuracy based on reading skills
- The model highly weighted data from frontoparietal and default mode regions
- Neural markers of reading and language are diffusely represented in the brain
