## Supplementary File 2. Meta-analyses used to extract reading-related regions. for "Modeling differences in neurodevelopmental maturity of the reading network using support vector regression on functional connectivity data"

### Sheet: Paper Information
Paper ID	Title	Year	DOI	Coordinates (Yes/No)	Language	Modality	RD/Dyslexia Sample (Yes/No)	Age of Sample (Children/Adults/Mix)	Comments
1	Cross-cultural effect on the brain revisited: Universal structures plus writing system variation	2005	10.1002/hbm.20124	Y	Multi (English, Chinese, Kana/Kanji, other Western European)	fMRI, PET	Y*	Mix	*Only participants with typical reading reported in results. "These could include studies with children and adults with normal or impaired reading ability; however, only findings of normal subject reading were included in the meta-analysis we report below"
2	What is right-hemisphere contribution to phonological, lexico-semantic, and sentence processing: Insights from a meta-analysis	2011	10.1016/j.neuroimage.2010.07.036	Y	Multi	fMRI, PET	N	N/A	Same sources as Paper #3, but investigated right hemisphere/bilateral peak activations
3	Meta-analyzing left hemisphere language areas: phonology, semantics, and sentence processing	2006	10.1016/j.neuroimage.2005.11.002	Y	Multi	fMRI, PET	N	N/A	Same sources as Paper #2, but investigated left hemipshere peak activations
4	Meta-Analysis of the Functional Neuroanatomy of Single-Word Reading: Method and Validation	2002	10.1006/nimg.2002.1131	Y	Multi	PET	N	N/A
5	Reading in the brain of children and adults: A meta‐analysis of 40 functional magnetic resonance imaging studies	2015	10.1002/hbm.22749	Y	Multi (Dutch, English, German, French)	fMRI	Y*	Mix	*Pre-reading children "later diagnosed as dyslexic" or with "high familial risk for dyslexia"
6	Dyslexic brain activation abnormalities in deep and shallow orthographies: A meta‐analysis of 28 functional neuroimaging studies	2016	10.1002/hbm.23202	Y	Multi (English, Swiss-German, Italian, German, Swedish, Dutch)	fMRI, PET	Y	Mix
7	Integrating MRI brain imaging studies of pre-reading children with current 4 theories of developmental dyslexia: A review and quantitative meta-analysis	2016	10.1016/j.cobeha.2016.06.007	Y	N/A	fMRI	Y*	Children	*Pre-reading children at risk of dyslexia
8	Grey Matter Alterations Co-Localize with Functional Abnormalities in Developmental Dyslexia: An ALE Meta-Analysis	2012	10.1371/journal.pone.0043122	Y	Multi (English, French, German, Italian)	sMRI (VBM)	Y	Mix
9	Reading the dyslexic brain: multiple dysfunctional routes revealed by a new meta-analysis of PET and fMRI activation studies	2014	10.3389/fnhum.2014.00830	Y	Multi	fMRI, PET	Y	Mix
10	A meta-analysis of functional neuroimaging studies of dyslexia	2008	10.1196/annals.1416.024	Y	Multi (English, German, French, Italian, Swedish)	fMRI, PET	Y	Mix
11	Structural abnormalities in the dyslexic brain: A meta‐analysis of voxel‐based morphometry studies	2013	10.1002/hbm.22127	Y	Multi (English, German, Italian, French)	sMRI (VBM)	Y	Mix
12	Are there shared neural correlates between dyslexia and ADHD? A meta-analysis of voxel-based morphometry studies	2019	10.1186/s11689-019-9287-8	Y	Multi	sMRI (VBM)	Y	Mix
13	Meta-analyzing brain dysfunctions in dyslexic children and adults	2011	10.1016/j.neuroimage.2011.02.040	Y	Multi (German, Dutch, English, Italian, Swedish, French)	fMRI, PET	Y	Mix
14	Functional abnormalities in the dyslexic brain: a quantitative meta-analysis of neuroimaging studies	2009	10.1002/hbm.20752	Y	Multi (German, English, Italian, Swedish, French)	fMRI, PET	Y	Mix
15	A meta-analysis of functional reading systems in typically developing and struggling readers across different alphabetic languages	2015	10.3389/fpsyg.2015.00191	Y	Multi (English, Dutch, Italian, German, French, Norwegian)	fMRI, PET	Y	Mix
16	Possible roles for fronto-striatal circuits in reading disorder	2017	10.1016/j.neubiorev.2016.10.025	Y	Multi (German, Dutch, English, Italian, Chinese, Swedish, French)	fMRI, PET	Y	Mix
17	Neural networks for sentence comprehension and production: An ALE-based meta-analysis of neuroimaging studies	2019	10.1002/hbm.24523	Y	Multi (English, German, Korean, Dutch, Finnish, Italian, Swedish, ASL, Japanese, Mandarin, Hebrew, Kaqchikel)	fMRI, PET	N	N/A
18	Evaluation of the dual route theory of reading: a metanalysis of 35 neuroimaging studies	2003	10.1016/S1053-8119(03)00343-4	Y	Multi	fMRI, PET	N/A	N/A
22	Task dependent lexicality effects support interactive models of reading: a meta-analytic neuroimaging review	2015	10.1016/j.neuropsychologia.2014.12.014	Y	Multi (English, Spanish, German, Italian, Finnish)	fMRI, PET	N	Adults
23	Neuroimaging of reading intervention: a systematic review and activation likelihood estimate meta-analysis	2014	10.1371/journal.pone.0083668	Y	Multi	fMRI	Y	Mix
24	Can Cognitive Models Explain Brain Activation During Word and Pseudoword Reading? A Meta-Analysis of 36 Neuroimaging Studies	2012	10.1037/a0030266	Y	Multi (English, German, Spanish, French, Italian, Finnish)	fMRI, PET	N	Adults
25	Mapping numerical processing, reading, and executive functions in the developing brain: an fMRI meta‐analysis of 52 studies including 842 children	2010	10.1111/j.1467-7687.2009.00938.x	Y	Multi (Western languages, alphabetic)	fMRI	N/A	Children
	LEGEND
	s/fMRI = structural or functional magnetic resonance imaging
	PET = Positron emission tomography
	VBM = Voxel-based morphometry
	N/A = Data not available/not provided
