## Supplementary File 3. Coordinate data, regional information, and metadata for all extracted coordinates from meta-analyses. for "Modeling differences in neurodevelopmental maturity of the reading network using support vector regression on functional connectivity data"

### Sheet: Literature Review Coordinates
Paper ID	Coordinates in Meta-Analysis Paper							ROI #	Final Schaefer Template Voxel Coords			Region in Paper (if available)	Language	Reference Table/Figure in Paper
	CoordType	x (TAL)	y (TAL)	z (TAL)	x (MNI)	y (MNI)	z (MNI)		i	j	k
1	TAL	-37	-65	-11	-37.75	-68.49	-10.84	3	63	28	30		English	3
1	TAL	-25	-85	-13	-25	-89.53	-11.69	9	57	18	30	L Inf. Occipital Gyrus	English	3
1	TAL	-52	-30	10	-53.68	-30.43	9.96	33	71	47	40	L STG	English	3
1	TAL	-58	-43	16	-59.95	-43.73	17.57	37	74	41	44	L STG	English	3
1	TAL	-53	-5	25	-54.79	-3.16	24.75	43	72	61	48	L Inf. Frontal Gyrus	English	3
1	TAL	-48	-10	42	-49.44	-7.22	43.86	47	69	59	57	L Precentral Gyrus	English	3
1	TAL	-36	-47	-16	-36.78	-49.91	-17.66	69	63	38	27	L Anterior Fusiform Gyrus	English	3
1	TAL	-48	-56	-16	-49.42	-59.47	-16.93	70	69	33	27	L Fusiform Gyrus	English	3
1	TAL	-45	-57	-12	-46.24	-60.22	-12.46	70	68	32	29	L Fusiform Gyrus	Multi (English, Chinese, Kana/Kanji, other Western European)	3
1	TAL	-45	2	30	-46.36	4.6	29.72	90	68	65	50	L Precentral Gyrus	Multi (English, Chinese, Kana/Kanji, other Western European)	3
1	TAL	-36	17	6	-36.97	18.82	2.05	99	63	72	37	L Insula	English	3
1	TAL	-53	-27	5	-54.76	-27.62	4.22	157	72	49	38	L STG	Multi (English, Chinese, Kana/Kanji, other Western European)	3
1	TAL	-58	-49	8	-59.95	-50.58	9.16	158	74	37	40	L Posterior STG	English	3
1	TAL	-42	19	10	-43.31	21.13	6.37	172	66	73	39	L Inf. Frontal Gyrus	Multi (English, Chinese, Kana/Kanji, other Western European)	3
1	TAL	-50	10	9	-51.73	11.54	5.96	175	70	68	38	L Inf. Precentral	English	3
1	TAL	22	-86	-13	24.67	-90.16	-11.94	208	32	17	30	R Inf. Occipital Gyrus	English	3
1	TAL	0	2	54	1.26	6.62	55.93	314	44	66	63	Medial Anterior Cingulate	Multi (English, Chinese, Kana/Kanji, other Western European)	3
2	MNI				55	-14	-4	232	17	56	34	R Ant. STG (T1a)	English	3
2	MNI				40	6	29	293	25	66	50	R Dorsal pars opercularis (F3opd)	English	3
2	MNI				54	-42	-5	339	18	42	33	R Post. Middle Temporal Gyrus (T2p)	English	3
2	MNI				37	20	-8	340	26	73	32	R Anterior Insula (INSant)	English	3
2	MNI				39	23	-5	340	25	74	33	R Ant. Insula/pars orbitaris (INSant/F3orb)	English	3
2	MNI				46	42	6	344	22	84	39	R Middle Frontal Gyrus (F2ant)	English	3
2	MNI				46	28	12	346	22	77	42	R Dorsal pars triangularis (F3td)	English	3
2	MNI				50	24	22	346	20	75	47	R Pars triangularis (F3t)	English	3
2	MNI				42	12	33	350	24	69	52	R Pars opercularis (F3op)	English	3
2	MNI				46	13	32	350	22	69	52	R Dorsal pars opercularis (F3opd)	English	3
2	MNI				46	12	-26	367	22	69	23	R Temporal Pole (Pole)	English	3
2	MNI				53	-17	-5	372	18	54	33	R STG (T1)	English	3
2	MNI				56	-34	-4	373	17	46	34	R Middle Temporal Gyrus (T2)	English	3
2	MNI				52	-36	5	374	19	45	38	R STG (T1)	English	3
2	MNI				52	22	9	378	19	74	40	R Ventral pars triangularis (F3tv)	English	3
3	MNI				-38	-35	-13	2	63	45	29	Fusa (30)	English	4
3	MNI				-40	-63	5	17	65	31	38	T2p (16)	English	4
3	MNI				-60	-27	9	33	75	49	40	PT (23)	English	4
3	MNI				-50	-38	12	37	71	44	42	T1 (35)	English	4
3	MNI				-47	-6	44	47	70	60	58	RoIS (21)	English	4
3	MNI				-50	-60	-7	70	70	33	32	T3p (17)	English	4
3	MNI				-46	-55	-7	70	68	35	32	T3p (38)	English	4
3	MNI				-42	-52	37	77	63	37	54	SMG (10)	English	4
3	MNI				-48	2	26	90	69	64	49	Prec (36)	English	4
3	MNI				-41	3	-24	97	65	65	24	Pole (16)	English	4
3	MNI				-48	8	3	103	69	67	37	RolOp (18)	English	4
3	MNI				-47	6	-24	124	68	66	24	Pole (18)	English	4
3	MNI				-44	21	24	140	67	73	48	F3opd (41)	English	4
3	MNI				-49	16	24	140	69	71	48	F3opd (15)	English	4
3	MNI				-42	4	36	141	66	65	54	PrF3op (27)	English	4
3	MNI				-51	-35	-11	151	72	45	30	T2m (10)	English	4
3	MNI				-59	-37	1	154	74	44	36	T2ml (21)	English	4
3	MNI				-56	-12	-3	156	73	57	34	T1a (27)	English	4
3	MNI				-56	-13	-5	156	73	56	33	T1a (30)	English	4
3	MNI				-57	-13	-8	156	73	56	32	T1a (16)	English	4
3	MNI				-57	-40	2	158	73	43	37	T2ml (25)	English	4
3	MNI				-55	-48	15	159	72	39	43	T1p (15)	English	4
3	MNI				-50	-54	22	160	70	36	47	STSp (27)	English	4
3	MNI				-45	-68	26	162	67	29	49	AG (27)	English	4
3	MNI				-37	31	-9	167	63	78	31	F3orb (39)	English	4
3	MNI				-44	26	2	172	67	76	37	F3tv (30)	English	4
3	MNI				-44	23	15	175	69	74	43	F3td (38)	English	4
3	MNI				-43	20	4	175	66	73	38	F3tv (38)	English	4
3	MNI				-37	10	48	185	63	68	60	F2p (14)	English	4
3	MNI				-33	37	-6		61	81	33	F3orb/F2 (12)	English	4
4	MNI				-36	-61	-19	3	63	32	26	Fusiform G (19/37)	English	2
4	MNI				-36	-61	-9	8	65	32	31	L Fus G (19/37)	English	1
4	MNI				-44	-74	-13	8	67	26	29	Fusiform G (19)	English	2
4	MNI				-55	-15	3	33	72	55	37	L Sup Temp S (22/21)	English	1
4	MNI				-40	-30	13	38	65	48	42	Trans Temp G (41)	English	2
4	MNI				-51	-3	22	45	71	61	47	Precentral G (4/6)	English	2
4	MNI				-48	-12	36	47	69	57	54	L Precent G (4/6)	English	1
4	MNI				-46	-12	36	47	68	57	54	Precentral G (4/6)	English	2
4	MNI				-46	-51	-13	70	68	37	29	Inf Temp Sulc (37)	English	2
4	MNI				-50	-57	-12	70	70	34	30	Inf Temp Sulc (37)	English	2
4	MNI				-50	4	42	91	70	65	57	Precentral G (6)	English	2
4	MNI				0	1	52	110	45	63	62	R Med Sup Fr G (6)	English	1
4	MNI				-2	12	45	110	46	69	58	Med Sup Front G (6)	English	2
4	MNI				-42	13	21	140	66	69	46	IFG (44)	English	2
4	MNI				-48	9	-11	153	69	67	30	Sup Temp S (21/38)	English	2
4	MNI				-55	-12	-1	156	72	57	35	Sup Temp S (21/22)	English	2
4	MNI				-55	-33	5	157	72	46	38	L Sup Temp S (22/21)	English	1
4	MNI				-59	-27	5	157	74	49	38	Sup Temp S (21/22)	English	2
4	MNI				-63	-31	9	157	76	47	40	Sup Temp G (22)	English	2
4	MNI				-57	-42	13	159	73	42	42	L Post STG	English	1
4	MNI				63	-14	1	232	13	56	36	Sup Temp S (21/22)	English	2
4	MNI				55	-23	5	232	17	51	38	Sup Temp S (21/22)	English	2
4	MNI				61	-4	0	233	14	61	36	Sup Temp S (21/22)	English	2
4	MNI				53	-1	18	246	17	62	45	Precentral G (4/6)	English	2
4	MNI				48	-3	24	246	19	61	48	Precentral G (4/6)	English	2
4	MNI				44	-10	34	248	23	58	53	R Precent G (6)	English	1
4	MNI				55	2	33	248	17	64	52	Precentral G (6)	English	2
4	MNI				57	-50	-19	271	16	38	26	Inf Temp Sulc (37)	English	2
4	MNI				53	16	1	309	18	71	36	Sup Temp G (22)	English	2
4	MNI				4	11	55	314	43	68	63	Med Sup Front G (6)	English	2
4	MNI				67	-6	-8	370	12	60	32	Mid Temp G (21)	English	2
4	MNI				53	-29	7	374	18	48	39	R Sup Temp S (22/21)	English	1
4	MNI				-20	-17	5		55	54	38	L Thalamus (VPL)	English	1
4	MNI				-14	-65	-15		52	30	28	L CB	English	1
4	MNI				12	-65	-15		39	30	28	R CB	English	1
4	MNI				4	-67	-17		43	29	27	Med CB	English	1
4	MNI				-16	-22	-6		53	52	33	Thalamus	English	2
4	MNI				-36	-52	-21		63	37	25	Cerebellum	English	2
4	MNI				-12	-63	-14		51	31	29	Cerebellum	English	2
4	MNI				28	-57	-21		31	34	25	Cerebellum	English	2
5	MNI				-42	-68	-22	3	66	29	25	L fusiform gyrus	Multi (Children: English, German, Dutch; Adults: English, German, French)	2,3
5	MNI				-42	-86	-2	14	66	20	35	L middle occipital gyrus	Multi (Children: English, German, Dutch; Adults: English, German, French)	2,3
5	MNI				-56	-32	16	37	73	47	44	L superior temporal gyrus	Multi (Children: English, German, Dutch; Adults: English, German, French)	2,3
5	MNI				-52	-60	-14	70	71	33	29	L inferior temporal gyrus	Multi (Children: English, German, Dutch; Adults: English, German, French)	2,3
5	MNI				-48	-62	-20	70	69	32	26	L inferior temporal gyrus	Multi (Children: English, German, Dutch; Adults: English, German, French)	2,3
5	MNI				-22	-52	52	78	56	37	62	L superior parietal lobule, BA 7	Multi (Children: English, German, Dutch; Adults: English, German, French)	2,3
5	MNI				-56	4	32	91	73	65	52	L precentral gyrus, BA 6	Multi (Children: English, German, Dutch; Adults: English, German, French)	2,3
5	MNI				-42	-48	48	131	66	39	60	L intra-parietal sulcus	Multi (Children: English, German, Dutch; Adults: English, German, French)	2,3
5	MNI				-4	24	56	148	47	75	64	L supplementary motor area, BA 6	Multi (Children: English, German, Dutch; Adults: English, German, French)	2,3
5	MNI				-52	4	-10	153	71	65	31	L temporal pole	Multi (Children: English, German, Dutch; Adults: English, German, French)	2,3
5	MNI				-50	22	4	175	70	74	38	L inferior frontal gyrus, BA 44	Multi (Children: English, German, Dutch; Adults: English, German, French)	2,3
5	MNI				-52	24	18	175	71	75	45	L inferior frontal gyrus, BA 45	Multi (Children: English, German, Dutch; Adults: English, German, French)	2,3
5	MNI				-52	20	18	175	71	73	45	L inferior frontal gyrus, BA 45	Multi (Children: English, German, Dutch; Adults: English, German, French)	2,3
5	MNI				-52	18	14	175	71	72	43	L inferior frontal gyrus, BA 44	Multi (Children: English, German, Dutch; Adults: English, German, French)	2,3
5	MNI				-42	4	48	185	66	65	60	L middle frontal gyrus	Multi (Children: English, German, Dutch; Adults: English, German, French)	2,3
5	MNI				32	-70	-28	204	29	28	22	R cerebellum	Multi (Children: English, German, Dutch; Adults: English, German, French)	2,3
5	MNI				52	-8	42	248	19	59	57	R precentral gyrus, BA 4	Multi (Children: English, German, Dutch; Adults: English, German, French)	2,3
5	MNI				4	8	50	312	43	67	61	R supplementary motor area, BA 6	Multi (Children: English, German, Dutch; Adults: English, German, French)	2,3
5	MNI				2	6	50	312	44	66	61	R supplementary motor area, BA 6	Multi (Children: English, German, Dutch; Adults: English, German, French)	2,3
5	MNI				52	20	20	347	19	73	46	R inferior frontal gyrus, BA 45	Multi (Children: English, German, Dutch; Adults: English, German, French)	2,3
6	MNI				30	-66	-30	0	30	30	21	R cerebellum	English	2
6	MNI				-12	0	18	0	51	63	45	L caudate	English	2
6	MNI				14	14	14	0	38	70	43	R caudate	English	2
6	MNI				36	20	24	0	27	73	48	R inferior frontal sulcus	English	2
6	MNI				-26	-70	2	22	58	28	37	L optic radiation	English	2
6	MNI				-52	-8	44	47	71	59	58	L precentral gyrus	English	2
6	MNI				-42	-42	-18	69	66	42	27	L fusiform gyrus	English	2
6	MNI				-50	-58	-10	70	70	34	31	L occipital cortex	English	2
6	MNI				-58	-60	-8	71	74	33	32	L inferior temporal gyrus	English	2
6	MNI				-54	-38	40	74	72	44	56	L inferior parietal lobule	English	2
6	MNI				-40	-42	46	79	65	42	59	L inferior parietal lobule	English	2
6	MNI				-32	26	4	101	61	76	38	L anterior insula	English	2
6	MNI				-60	-50	0	133	75	38	36	L middle temporal gyrus	English	2
6	MNI				-32	26	-10	166	61	76	31	L inferior frontal gyrus	English	2
6	MNI				-56	26	10	175	73	76	41	L inferior frontal gyrus	English	2
6	MNI				-4	20	22	177	47	73	47	L singulate gyrus	English	2
6	MNI				36	-50	50	284	27	38	61	R intarparietal sulccus	English	2
7	MNI				-44	-57	-15	70	67	34	28	Occipito-temporal (OT)	English	Figure 1
7	MNI				-46	-61	14	72	68	32	43	Temporo-parietal (TP)	English	Figure 1
7	MNI				45	-71	33	274	22	27	52	right parietal lobe	English	Figure 1
7	MNI				-26	-79	-27		58	23	22	left cerebellum	English	Figure 1
8	MNI				-38	-66	-14	3	64	30	29	L fusiform gyrus	Multi (English, French, German, Italian)	2
8	MNI				-44	-60	-14	70	67	33	29		Multi (English, French, German, Italian)	2
8	MNI				-56	-64	-10	71	73	31	31	L inferior temporal gyrus	Multi (English, French, German, Italian)	2
8	MNI				-54	-34	30	95	72	46	51	L supramarginal gyrus	Multi (English, French, German, Italian)	2
8	MNI				46	-30	24	297	22	48	48		Multi (English, French, German, Italian)	2
8	MNI				64	-34	18	297	13	46	45	R superior temporal gyrus	Multi (English, French, German, Italian)	2
8	MNI				48	-40	26	362	21	43	49	R supramarginal gyrus	Multi (English, French, German, Italian)	2
8	MNI				-26	-50	-32		58	38	20	L cerebellum	Multi (English, French, German, Italian)	2
8	MNI				26	-54	-34		32	36	19	R cerebellum	Multi (English, French, German, Italian)	2
8	MNI				18	-50	-38		36	38	17		Multi (English, French, German, Italian)	2
9	MNI				-41	-5	42	0	65	60	57	Precentralgyrus	English	2
9	MNI				-20	-3	14	0	55	61	43	Pallidum	English	2
9	MNI				-18	18	8	0	54	72	40	Caudate	English	2
9	MNI				14	17	43	0	38	71	57	Mid.cingulum	English	2
9	MNI				-41	-60	-18	3	65	33	27	Fusiform gyrus	English	2
9	MNI				-5	-4	62	56	47	61	67	SMA	English	2
9	MNI				-45	-49	-15	70	67	38	28	Inf. temporal gyrus	English	2
9	MNI				-50	-61	-9	70	70	32	31	Inf. temporal gyrus	English	2
9	MNI				-19	-67	54	81	54	29	63	Sup.parietallobule	English	2
9	MNI				-58	-58	6	96	74	34	39	Mid.temporalgyrus	English	2
9	MNI				-55	-47	35	129	72	39	53	Supramarginal gyrus	English	2
9	MNI				-43	-40	46	132	66	43	59	Inf.parietallobule	English	2
9	MNI				42	-23	60	255	24	51	66	Precentralgyrus	English	2
9	MNI				50	-35	48	335	20	45	60	Inf.parietallobule	English	2
10	MNI				-4	-76	28	25	47	25	50	Left precuneus (BA 31)	Multi (English, German, French, Italian, Swedish)	5
10	MNI				-48	-42	-22	69	69	42	25	Left fusiform gyrus (BA 37)	Multi (English, German, French, Italian, Swedish)	5
10	MNI				-48	-58	-10	72	69	34	31	Left inferior temporal gyrus (BA 37)	Multi (English, German, French, Italian, Swedish)	5
10	MNI				-46	-44	26	92	69	41	49	Left inferior parietal lobule (BA 40)	Multi (English, German, French, Italian, Swedish)	5
10	MNI				-52	-36	8	158	71	45	40	Left superior temporal gyrus (BA 22)	Multi (English, German, French, Italian, Swedish)	5
10	MNI				50	-26	32	299	18	50	52	Right postcentral gyrus (BA 2)	Multi (English, German, French, Italian, Swedish)	5
10	MNI				34	18	2	306	28	72	37	Right insula (BA 13)	Multi (English, German, Swedish)	6
10	MNI				48	-34	-26	330	21	46	23	Right fusiform gyrus (BA 20)	Multi (English, German, French, Italian, Swedish)	5
10	MNI				44	-22	-4	372	23	52	34	Right superior temporal gyrus (BA 21)	Multi (English, German, French, Italian, Swedish)	5
10	MNI				-18	-24	10		54	51	41	Left thalamus	Multi (English, German, French, Italian, Swedish)	5
10	MNI				-22	32	-4		56	79	34	Left inferior frontal gyrus (BA 47/11)	Multi (English, German, French, Italian, Swedish)	5
10	MNI				14	-20	12		38	53	42	Right thalamus	Multi (English, German, Swedish)	6
11	TAL	-54	-50	10	-55.71	-51.46	11.41	96	72	37	41	L superior temporal sulcus	Multi (English, German, Italian, French)	2
11	TAL	-48	-52	12	-49.36	-53.37	13.73	96	69	36	42	L superior temporal sulcus	Multi (English, German, Italian, French)	2
11	TAL	-56	-46	6	-57.85	-47.54	6.72	158	73	39	39	L superior temporal sulcus	Multi (English, German, Italian, French)	2
11	TAL	50	-36	18	54.14	-35.29	18.54	296	17	45	45	R superior temporal gyrus	Multi (English, German, Italian, French)	2
11	TAL	52	-42	18	56.27	-41.58	18.96	296	16	42	45	R superior temporal gyrus	Multi (English, German, Italian, French)	2
12	MNI				-26	-50	-32		58	38	20	Left cerebellum lobule VI	English	3
12	MNI				-5	-20	5		47	53	38	Left thalamus, medial dorsal nucleus	English	3
12	MNI				-14	14	6		52	70	39	Left caudate body	English	3
12	MNI				10	14	8		40	70	40	Right caudate body	English	3
12	MNI				-32	-76	-23	6	61	25	24	Left cerebellum crus I	English	3
12	MNI				-50	-26	3	33	70	50	37	Left superior temporal gyrus	English	3
12	MNI				-48	-26	22	41	69	50	47	Left insula	English	3
12	MNI				-60	-60	5	71	75	33	38	Left middle temporal gyrus	English	3
12	MNI				-48	-46	28	93	69	40	50	Left supramarginal gyrus	English	3
12	MNI				-56	-52	2	96	73	37	37	Left middle temporal gyrus	English	3
12	MNI				-57	-53	42	129	73	36	57	Left inferior parietal lobule	English	3
12	MNI				-56	8	-16	153	73	67	28	Left superior temporal gyrus	English	3
12	MNI				-6	50	18	178	48	88	45	Left medial superior frontal gyrus	English	3
12	MNI				36	-64	-10	204	27	31	31	Right inferior occipital gyrus	English	3
12	MNI				56	0	23	246	17	63	47	Right precentral gyrus	English	3
12	MNI				16	-38	60	262	37	44	66	Right paracentral lobule	English	3
12	MNI				16	-18	66	269	37	54	69	Right precentral gyrus	English	3
12	MNI				6	12	54	314	42	69	63	Right supplementary motor area	English	3
12	MNI				20	11	51	355	35	68	61	Right medial frontal gyrus	English	3
12	MNI				50	-7	-12	370	20	59	30	Right superior temporal gyrus	English	3
12	MNI				38	47	-12	376	26	86	30	Right orbitofrontal gyrus	English	3
12	MNI				12	51	5	382	39	88	38	Right medial superior frontal gyrus	English	3
12	MNI				20	39	40	388	35	82	56	Right superior frontal gyrus	English	3
12	MNI				14	-48	44	400	38	39	58	Right precuneus	English	3
13	TAL	-42	-32	6	-43.12	-32.71	5.61	38	66	47	39	L superior temporal gyrus	English	2
13	TAL	-52	-4	16	-53.77	-2.71	14.72	40	72	61	43	L precentral gyrus	English	2
13	TAL	-50	-12	40	-51.55	-9.47	41.81	47	70	58	56	L precentral gyrus	English	2
13	TAL	-46	-12	46	-47.31	-9.03	48.41	50	68	58	60	L precentral gyrus	English	2
13	TAL	-40	-42	-20	-41.04	-44.96	-22.42	69	65	40	24	L fusiform gyrus	English	2
13	TAL	-46	-50	-14	-47.33	-53.01	-15.17	70	68	36	28	L fusiform gyrus	English	2
13	TAL	-40	-60	-12	-40.94	-63.33	-12.28	70	65	31	29	L fusiform gyrus	English	2
13	TAL	-46	-52	-12	-47.31	-54.98	-12.81	70	68	35	29	L fusiform gyrus	English	2
13	TAL	-48	-56	-2	-49.38	-58.52	-1.46	71	69	33	35	L inferior temporal gyrus	English	2
13	TAL	-38	-48	40	-38.73	-47.19	44.32	77	64	39	58	L inferior parietal lobule	English	2
13	TAL	-52	-48	32	-53.55	-47.85	35.57	129	71	39	53	L supramarginal gyrus	English	2
13	TAL	-40	-48	42	-40.84	-47.07	46.54	131	65	39	59	L inferior parietal lobule	English	2
13	TAL	-52	-42	4	-53.65	-43.44	4.19	158	71	41	38	L middle temporal gyrus	English	2
13	TAL	-48	-34	4	-49.45	-35	3.59	158	69	45	37	L superior temporal gyrus	English	2
13	TAL	-50	-44	18	-51.49	-44.58	19.79	159	71	40	45	L superior temporal gyrus	English	2
13	TAL	-50	14	14	-51.73	16.08	11.2	175	70	71	41	L inferior frontal gyrus	English	2
13	TAL	38	-54	44	41.6	-52.55	48.65	337	24	36	60	R inferior parietal lobe	English	2
13	TAL	36	-54	46	39.5	-52.43	50.87	337	25	36	61	R inferior perietal lobule	English	2
13	TAL	-24	8	6	-24.26	9.47	2.62		57	67	37	L lentiform nucleus	English	2
13	TAL	-14	-2	14	-13.63	-0.41	12.11		51	62	42	L caudate	English	2
13	TAL	16	10	10	18.01	12.19	6.62		35	69	39	R caudate	English	2
13	TAL	20	10	8	22.23	12.09	4.38		33	69	38	R lentiform nucleus	English	2
13	TAL	-24	8	6	-24.26	9.47	2.62		57	67	37	L lentiform nucleus	English	2
13	TAL	-14	-2	14	-13.63	-0.41	12.11		51	62	42	L caudate	English	2
13	TAL	16	10	10	18.01	12.19	6.62		35	69	39	R caudate	English	2
13	TAL	20	10	8	22.23	12.09	4.38		33	69	38	R lentiform nucleus	English	2
14	MNI				-16	-88	-8	9	53	20	32	L lingual g.	English	2
14	MNI				-52	-44	20	37	71	41	46	Superior temporal g.	English	2
14	MNI				-50	-12	50	50	70	57	61	L primary motor cortex	English	2
14	MNI				-46	-50	-16	70	68	38	28	Fusiform g.	English	2
14	MNI				-60	-56	2	71	75	35	37	Middle temporal g.	English	2
14	MNI				-52	-62	-8	71	71	32	32	Inferior temportal g.	English	2
14	MNI				-54	-50	14	96	72	38	43	Superior temporal g.	English	2
14	MNI				-46	16	6	103	68	71	39	L inferior frontal g., percular	English	2
14	MNI				-44	-26	-22	123	67	50	25	L inferior temporal g.	English	2
14	MNI				-52	-46	44	129	71	40	58	L inferior parietal lobule	English	2
14	MNI				-34	18	-4	143	62	72	34	L anterior insula	English	2
14	MNI				-52	-28	0	155	71	49	36	L middle temporal g.	English	2
14	MNI				54	-18	30	249	18	54	51	R postcentral g.	English	2
14	MNI				24	38	22	310	31	82	47	R medial frontal c.	English	2
14	MNI				-20	0	20		55	63	46	L caudate nuclei	English	2
14	MNI				-4	-14	8		47	56	40	L thalamus	English	2
15	TAL	-38	-44	-14	-38.9	-46.64	-15.65	1	64	39	28	Left fusiform gyrus	Multi (English, Dutch, Italian, German, French, Norwegian)	3
15	TAL	-38	-72	-8	-38.77	-75.65	-7.01	6	64	25	32	Left–middle occipital gyrus	Multi (English, Dutch, Italian, German, French, Norwegian)	3
15	TAL	-56	-2	32	-57.96	0.44	32.29	43	73	63	52	Left precentral gyrus	Multi (English, Dutch, Italian, German, French, Norwegian)	3
15	TAL	-28	-64	48	-28.08	-63.36	54.24	82	59	31	63	Left superior parietal lobe	Multi (English, Dutch, Italian, German, French, Norwegian)	3
15	TAL	-34	22	10	-34.87	24.36	6.1	101	62	75	39	Left insula	Multi (English, Dutch, Italian, German, French, Norwegian)	3
15	TAL	-46	12	10	-47.51	13.75	6.9	105	68	69	39	Left inferior frontal gyrus	Multi (English, Dutch, Italian, German, French, Norwegian)	3
15	TAL	-48	12	12	-49.61	13.86	9.12	105	69	69	40	Left inferior frontal gyrus	Multi (English, Dutch, Italian, German, French, Norwegian)	3
15	TAL	-10	-2	54	-9.29	2.33	56.29	110	49	64	64	Left medial frontal gyrus	Multi (English, Dutch, Italian, German, French, Norwegian)	3
15	TAL	-46	20	20	-47.51	22.83	17.38	140	68	74	44	Left–middle frontal gyrus	Multi (English, Dutch, Italian, German, French, Norwegian)	3
15	TAL	-36	8	22	-36.89	10.44	20.38	140	65	68	46	Left inferior frontal gyrus	Multi (English, Dutch, Italian, German, French, Norwegian)	3
15	TAL	-42	2	32	-43.18	4.76	31.91	141	66	65	51	Left precentral gyrus	Multi (English, Dutch, Italian, German, French, Norwegian)	3
15	TAL	-2	12	52	-0.9	16.98	53.02	148	45	71	62	Left superior frontal gyrus	Multi (English, Dutch, Italian, German, French, Norwegian)	3
15	TAL	-58	-38	4	-60	-39.29	3.94	158	75	43	38	Left–middle temporal gyrus	Multi (English, Dutch, Italian, German, French, Norwegian)	3
15	TAL	34	-72	-8	37.3	-75.01	-7.5	204	25	25	32	Right lingual gyrus	Multi (English, Dutch, Italian, German, French, Norwegian)	3
15	TAL	28	-86	-6	31.02	-89.63	-4.24	218	29	18	33	Right inferior occipital gyrus	Multi (English, Dutch, Italian, German, French, Norwegian)	3
15	TAL	2	8	48	3.33	12.54	48.86	311	43	69	60	Right superior frontal gyrus	Multi (English, Dutch, Italian, German, French, Norwegian)	3
15	TAL	6	16	42	7.51	20.57	41.62	311	41	73	56	Right medial frontal gyrus	Multi (English, Dutch, Italian, German, French, Norwegian)	3
15	TAL	48	16	20	51.82	19.45	17.02	347	19	72	44	Right inferior frontal gyrus	Multi (English, Dutch, Italian, German, French, Norwegian)	3
15	TAL	0	22	38	1.13	26.55	36.81	360	44	76	54	Midline cingulate gyrus	Multi (English, Dutch, Italian, German, French, Norwegian)	3
16	MNI				26	-70	-30		32	28	21	R Crus I	Multi (English, Dutch, German, Italian, Chinese, Swedish, French)	3
16	MNI				16	14	10		37	70	41	R Caudate body	Multi (English, Dutch, German, Italian, Chinese, Swedish, French)	3
16	MNI				-18	0	20		54	63	46	L Caudate	Multi (English, Dutch, German, Italian, Chinese, Swedish, French)	3
16	MNI				-8	-16	20		49	55	46	L Thalamus	Multi (English, Dutch, German, Italian, Chinese, Swedish, French)	3
16	MNI				-50	-10	50	47	70	58	61	L PreCG	Multi (English, Dutch, German, Italian, Chinese, Swedish, French)	3
16	MNI				-40	-40	-18	69	65	43	27	L FG	Multi (English, Dutch, German, Italian, Chinese, Swedish, French)	3
16	MNI				-54	-58	-10	71	72	34	31	L ITG	Multi (English, Dutch, German, Italian, Chinese, Swedish, French)	3
16	MNI				-58	6	22	90	74	66	47	L PostCG	Multi (English, Dutch, German, Italian, Chinese, Swedish, French)	3
16	MNI				-32	26	-8	99	61	76	32	L Insula	Multi (English, Dutch, German, Italian, Chinese, Swedish, French)	3
16	MNI				-34	30	2	99	62	78	37	L IFG Tri	Multi (English, Dutch, German, Italian, Chinese, Swedish, French)	3
16	MNI				-48	12	6	105	69	69	39	L IFG Op	Multi (English, Dutch, German, Italian, Chinese, Swedish, French)	3
16	MNI				-50	-38	46	132	70	44	59	L SMG	Multi (English, Dutch, German, Italian, Chinese, Swedish, French)	3
16	MNI				-60	-52	-2	133	75	37	35	L MTG	Multi (English, Dutch, German, Italian, Chinese, Swedish, French)	3
16	MNI				-6	-12	28	147	48	57	50	Cingulate	Multi (English, Dutch, German, Italian, Chinese, Swedish, French)	3
16	MNI				-54	26	2	172	72	76	37	L IFG Tri	Multi (English, Dutch, German, Italian, Chinese, Swedish, French)	3
16	MNI				60	-44	-2	272	15	41	35	R MTG	Multi (English, Dutch, German, Italian, Chinese, Swedish, French)	3
17	MNI				-46	0	48	86	68	63	60	L precentral gyrus	Multi (English, German, Italian, Dutch, Swedish)	7b
17	MNI				-48	8	28	90	69	67	50	L MFG	Multi (English, German, Italian, Dutch, Swedish)	7b
17	MNI				-60	-56	10	96	75	35	41	L MTG, temporooccipital part	Multi (English, German, Italian, Dutch, Swedish)	7b
17	MNI				-58	-58	10	96	74	34	41	L MTG, temporooccipital part	Multi (English, German, Italian, Dutch, Swedish)	7b
17	MNI				-58	-42	-4	133	74	42	34	L pMTG	Multi (English, German, Italian, Dutch, Swedish)	7b
17	MNI				-48	24	16	140	69	75	44	L IFG, pars triangularis	Multi (English, German, Italian, Dutch, Swedish)	7b
17	MNI				-58	-36	0	154	74	45	36	L pMTG	Multi (English, German, Italian, Dutch, Swedish)	7b
17	MNI				-58	-52	18	159	74	37	45	L angular gyrus	Multi (English, German, Italian, Dutch, Swedish)	7b
17	MNI				-46	-56	14	160	68	35	43	L angular gyrus	Multi (English, German, Italian, Dutch, Swedish)	7b
17	MNI				-48	-58	18	160	69	34	45	L angular gyrus	Multi (English, German, Italian, Dutch, Swedish)	7b
17	MNI				-50	30	0	172	70	78	36	L IFG, pars triangularis	Multi (English, German, Italian, Dutch, Swedish)	7b
17	MNI				-6	8	60	189	48	67	66	L SMA	Multi (English, German, Italian, Dutch, Swedish)	7b
17	MNI				56	-42	-6	339	17	42	33	R MTG	Multi (English, German, Italian, Dutch, Swedish)	7b
17	MNI				52	-40	-4	374	19	43	34	R MTG	Multi (English, German, Italian, Dutch, Swedish)	7b
18	MNI				-22	-47	-1	16	56	39	35	L lingual gyrus	English	2
18	MNI				-21	-79	6	21	55	23	39	L occipital cluster	English	3
18	MNI				-53	-13	0	32	71	56	36	L STG	English	10
18	MNI				-37	-35	12	38	63	45	42	L STG	English	8
18	MNI				-48	-41	-16	69	69	42	28	L ITG	English	5
18	MNI				-44	-58	-15	70	67	34	28	L fusiform gyrus	English	4
18	MNI				-60	-41	25	93	75	42	48	L supramarginal gyrus	English	6
18	MNI				-49	-54	13	96	69	36	42	L MTG	English	7
18	MNI				-50	10	4	105	70	68	38	L inferior frontal opercular gyrus	English	11
18	MNI				-44	23	17	140	67	74	44	Left inferior frontal triangular gyrus	English	12
18	MNI				-63	-30	4	157	76	48	38	L MTG	English	9
22	MNI				-40	-66	-1	8	65	30	35	l Inferior Occipital Gyrus	Multi (English, Finnish, French, German, Italian, Spanish)	2
22	MNI				-40	-67	-1	8	65	29	35	l Middle Occipital Gyrus	Multi (English, Finnish, French, German, Italian, Spanish)	4
22	MNI				-44	-64	-13	70	67	31	29	l Fusiform Gyrus	Multi (English, Finnish, French, German, Italian, Spanish)	3
22	MNI				-46	-62	-27	70	68	32	22	l Cerebellum	Multi (English, Finnish, French, German, Italian, Spanish)	4
22	MNI				-26	-58	47	78	58	34	59	l Superior Parietal Lobule	Multi (English, Finnish, French, German, Italian, Spanish)	3
22	MNI				-47	-3	28	90	68	61	50	l Precentral Gyrus	Multi (English, Finnish, French, German, Italian, Spanish)	2
22	MNI				-49	3	28	90	69	64	50	l Precentral Gyrus	Multi (English, Finnish, French, German, Italian, Spanish)	3
22	MNI				-56	-54	11	96	73	36	41	l Middle Temporal Gyrus	Multi (English, Finnish, French, German, Italian, Spanish)	2
22	MNI				-57	-50	9	96	73	38	40	l Middle Temporal Gyrus	Multi (English, Finnish, French, German, Italian, Spanish)	4
22	MNI				-61	-52	-9	133	75	37	31	l Inferior Temporal Lobe	Multi (English, Finnish, French, German, Italian, Spanish)	2
22	MNI				-62	-52	-9	133	76	37	31	l Inferior Temporal Gyrus	Multi (English, Finnish, French, German, Italian, Spanish)	3
22	MNI				-62	-52	-8	133	76	37	32	l Middle Temporal Gyrus	Multi (English, Finnish, French, German, Italian, Spanish)	4
22	MNI				-51	37	3	136	70	81	37	l IFG (Pars Triangularis)	Multi (English, Finnish, French, German, Italian, Spanish)	4
22	MNI				-50	-68	26	162	70	29	49	l Angular Gyrus	Multi (English, Finnish, French, German, Italian, Spanish)	2
22	MNI				-50	-67	25	162	70	29	48	l Angular Gyrus	Multi (English, Finnish, French, German, Italian, Spanish)	4
22	MNI				-39	-73	41	164	64	26	56	l Middle Occipital Gyrus	Multi (English, Finnish, French, German, Italian, Spanish)	2
22	MNI				-39	-73	40	164	64	26	56	l Middle Occipital Gyrus	Multi (English, Finnish, French, German, Italian, Spanish)	4
22	MNI				-41	22	2	172	65	74	37	l IFG (Pars Triangularis)	Multi (English, Finnish, French, German, Italian, Spanish)	2
22	MNI				-40	23	3	172	65	74	37	l Inferior Frontal Gyrus	Multi (English, Finnish, French, German, Italian, Spanish)	4
22	MNI				-30	26	48	181	60	76	60	l Middle Frontal Gyrus	Multi (English, Finnish, French, German, Italian, Spanish)	2
22	MNI				-25	25	48	181	57	75	60	l Middle Frontal Gyrus	Multi (English, Finnish, French, German, Italian, Spanish)	3
22	MNI				-20	36	48	184	55	81	60	l Superior Frontal Gyrus	Multi (English, Finnish, French, German, Italian, Spanish)	2
22	MNI				-24	21	52	187	57	73	62	l Middle Frontal Gyrus	Multi (English, Finnish, French, German, Italian, Spanish)	4
22	MNI				-6	3	62	189	48	64	67	l Supplemental Motor Area	Multi (English, Finnish, French, German, Italian, Spanish)	2
22	MNI				-4	-35	33	197	47	45	52	l Posterior Cingulate Gyrus	Multi (English, Finnish, French, German, Italian, Spanish)	2
22	MNI				-1	-38	37	197	45	44	54	l Middle Cingulate Gyrus	Multi (English, Finnish, French, German, Italian, Spanish)	3
22	MNI				-4	-35	34	197	47	45	53	l Posterior Cingulate Gyrus	Multi (English, Finnish, French, German, Italian, Spanish)	4
22	MNI				45	-69	30	274	22	28	51	l Angular Gyrus	Multi (English, Finnish, French, German, Italian, Spanish)	3
22	MNI				63	-29	20	297	13	48	46	r Superior Temporal Gyrus	Multi (English, Finnish, French, German, Italian, Spanish)	2
22	MNI				46	22	23	347	22	74	47	r IFG (Pars Triangularis)	Multi (English, Finnish, French, German, Italian, Spanish)	2
22	MNI				52	16	27	347	19	71	49	r IFG (Pars Opercularus)	Multi (English, Finnish, French, German, Italian, Spanish)	3
23	TAL	-15	-6	10	-14.68	-4.89	7.98		52	60	39	L Thalamus	English	4
23	TAL	-44	-78	12	-45.03	-80.65	15.57	23	67	22	43	L Mid Occipital	English	4
23	TAL	-42	22	14	-43.31	24.56	10.57	172	65	75	41	L IFG	English	4
23	TAL	30	22	12	32.76	25.06	7.87	306	28	75	39	Insula	English	4
23	TAL	42	28	12	45.41	31.47	7.36	378	20	78	39	IFG	English	4
23	TAL	4	-55	15	5.6	-55.86	16.9	395	42	35	44	R Post Cingulate	English	4
24	MNI				-6	-48	32	0	48	39	52	Left posterior cingulum	English	2
24	MNI				-44	22	16	0	67	74	44	Left inferior frontal gyrus triangularis	English	3
24	MNI				-36	-60	-12	0	63	33	30	Left fusiform	English	3
24	MNI				60	24	24	0	15	75	48	Right inferior frontal gyrus triangularis	English	3
24	MNI				-26	-48	54	0	58	39	63	Left inferior parietal lobe	English	3
24	MNI				-30	-22	-26	2	60	52	23	Left fusiform gyrus	English	2
24	MNI				-22	-34	-14	7	56	46	29	Left fusiform gyrus	English	2
24	MNI				-42	-76	-2	8	66	25	35	left inferior occipital	English	3
24	MNI				-26	-98	-2	19	58	14	35	Left middle occipital	English	3
24	MNI				-54	-36	16	37	72	45	44	Left superior temporal gyrus	English	2
24	MNI				-52	4	46	47	71	65	59	Left precentral gyrus	English	3
24	MNI				-48	-24	48	52	69	51	60	Left inferior parietal lobe	English	3
24	MNI				-48	-62	-12	70	69	32	30	Left inferior occipital	English	3
24	MNI				-46	-50	-16	70	68	38	28	Left inferior temporal gyrus	English	3
24	MNI				-22	-68	50	75	56	29	61	Left superior parietal lobe	English	3
24	MNI				-24	-58	48	75	57	34	60	Left superior parietal lobe	English	3
24	MNI				-36	-48	46	77	63	39	59	Left inferior parietal lobe	English	3
24	MNI				-46	6	26	90	68	66	49	Left inferior frontal gyrus opercularis	English	3
24	MNI				-54	12	-2	104	72	69	35	Left superior temporal pole	English	3
24	MNI				-52	8	16	105	71	67	44	Left precentral gyrus	English	3
24	MNI				-6	4	58	110	48	65	65	Left supplementary motor area	English	3
24	MNI				-4	26	-18	117	47	76	27	Left rectus	English	2
24	MNI				-50	-40	50	132	70	43	61	Left inferior parietal lobe	English	3
24	MNI				-64	-54	-10	133	77	36	31	Left middle temporal gyrus	English	2
24	MNI				-52	34	6	136	71	80	39	Left inferior frontal gyrus	English	2
24	MNI				-50	32	16	136	70	79	44	Left inferior frontal gyrus triangularis	English	3
24	MNI				-48	18	-14	153	69	72	29	Left superior temporal pole	English	3
24	MNI				-60	-8	-6	156	75	59	33	Left middle temporal gyrus	English	3
24	MNI				-64	-26	6	157	77	50	39	Left superior temporal gyrus	English	3
24	MNI				-50	-66	18	160	70	30	45	Left middle temporal gyrus	English	2
24	MNI				-52	-58	30	163	71	34	51	Left angular gyrus	English	2
24	MNI				-46	-72	38	164	68	27	55	Left middle occipital cortex	English	2
24	MNI				-32	36	-12	167	61	81	30	Left parahippocampal gyrus	English	2
24	MNI				-8	28	-10	169	49	77	31	Left medial orbitofrontal cortex	English	2
24	MNI				-12	46	-8	169	51	86	32	Left medial orbitofrontal cortex	English	2
24	MNI				-40	22	0	172	65	74	36	Left insula	English	3
24	MNI				-2	56	4	173	46	91	38	Left medial superior frontal Gyrus	English	2
24	MNI				-38	18	44	182	64	72	58	Left middle frontal gyrus	English	2
24	MNI				-18	38	44	184	54	82	58	Left superior frontal gyrus	English	2
24	MNI				-24	24	52	187	57	75	62	Left middle frontal gyrus	English	2
24	MNI				-10	-54	18	192	50	36	45	Left precuneus	English	2
24	MNI				-4	-34	34	197	47	46	53	Left posterior cingulum	English	2
24	MNI				-4	-56	44	200	47	35	58	Left precuneus	English	2
24	MNI				52	-66	-10	209	19	30	31	Right inferior temporal gyrus	English	3
24	MNI				28	-68	36	230	31	29	54	Right superior occipital	English	3
24	MNI				30	-60	54	280	30	33	63	Right superial parietal lobe	English	3
24	MNI				32	-64	64	280	29	31	68	Right superior parietal lobe	English	3
24	MNI				40	-44	42	281	25	41	57	Right inferior parietal lobe	English	3
24	MNI				48	8	28	293	21	67	50	Right inferior frontal gyrus opercularis	English	3
24	MNI				2	10	56	314	44	68	64	Right supplementary motor area	English	3
24	MNI				48	-34	44	335	21	46	58	Right supermarginal gyrus	English	3
24	MNI				48	40	20	345	21	83	46	Right middle frontal gyrus	English	3
24	MNI				50	24	22	346	20	75	47	Right inferior frontal gurys triangularis	English	3
24	MNI				4	20	44	361	43	73	58	Right middle cingulum	English	3
24	MNI				54	-64	20	363	18	31	46	Right middle temporal gyrus	English	2
24	MNI				2	-36	38	397	44	45	55	Right middle cingulum	English	2
24	MNI				2	-56	24	399	44	35	48	Right precuneus	English	2
25	MNI				-10	-14	8		50	56	40	L thalamus	English	2
25	MNI				-46	-70	-14	8	68	28	29	L inferior occipital gyrus	English	2
25	MNI				-32	-92	-12	12	61	17	30	L inferior occipital gyrus	English	2
25	MNI				-44	-52	-18	70	67	37	27	L fusiform gyrus, inf temporal gyrus	English	2
25	MNI				-30	-58	48	78	60	34	60	L IPG/SPG	English	2
25	MNI				-44	10	30	90	67	68	51	L precentral gyrus, IFG pars opercularis	English	2
25	MNI				-40	-4	40	90	65	61	56	L precentral gyrus.	English	2
25	MNI				-56	-50	-12	133	73	38	30	L ITG	English	2
25	MNI				-48	32	6	136	69	79	39	L inf. frontal gyrus	English	2
25	MNI				-52	-42	6	158	71	42	39	L mid. temporal gyrus	English	2
25	MNI				-4	10	58	189	47	68	65	L supplementary motor area	English	2
25	MNI				34	24	-2	340	28	75	35	R insula	English	2
